# Discovery of dehydroamino acids and their crosslinks in Tau and other aggregating proteins of Alzheimer’s disease

**DOI:** 10.1101/2024.09.23.614558

**Authors:** Samuel W. Markovich, Brian L. Frey, Mark Scalf, Michael R. Shortreed, Lloyd M. Smith

## Abstract

**Background:** Alzheimer’s disease (AD) is characterized by accumulation of two types of protein aggregates, senile plaques and neurofibrillary tangles, which strongly contribute to the pathogenesis of the disease. Senile plaques consist primarily of aggregated amyloid-ß, while neurofibrillary tangles form via aggregation of the protein Tau, as well as other microtubule-associated proteins such as CRMP2. Posttranslational modifications have been hypothesized to contribute to the initial aggregation events that lead to SPs and NFTs. Dehydroamino acids (DHAAs) are posttranslational modifications rarely observed in humans and have not previously been reported in AD. DHAAs arise from the eliminylation of serine, threonine, or cysteine, yielding a double bond with distinct molecular geometry and reactivity. Their geometry can produce secondary structure rearrangements, such as those seen in senile plaque and neurofibrillary tangle formation, while their reactivity can cause intramolecular or intermolecular (protein-protein) crosslinking. We hypothesized that this modification might be present in protein aggregation-associated neurodegenerative disorders like AD.

**Methods:** We performed mass spectrometry-based bottom-up proteomics on the sarkosyl-insoluble (protein aggregate-enriched) material from ten AD brains and three age-matched controls. Identifications of DHAA-mediated crosslinked peptides were validated using both an isotopic labeling strategy and spike-in experiments employing synthetic crosslinked peptide standards. Similar findings were obtained in searches of publicly available proteomic datasets from AD and control brains.

**Results:** We identified 412 sites of DHAA modification in 184 proteins, with the highest prevalence in the neurofibrillary tangle-forming proteins Tau and CRMP2. Comparison with results of previous protein aggregate interactomics studies show that proteins containing the DHAA modification are more highly associated with protein aggregates than are proteins containing any other individual posttranslational modification. We further observed 11 protein crosslinks arising from DHAAs, including three from the Tau protein. Label free quantification showed that Tau crosslinks are an order of magnitude more prevalent in AD samples than in age-matched controls.

**Conclusions:** Dehydroamino acids and their derivatives are prevalent modifications in the Alzheimer’s disease brain proteome. These modifications give rise to protein crosslinks which may contribute to protein aggregation processes.
