## Supplementary material for "Discovery of dehydroamino acids and their crosslinks in Tau and other aggregating proteins of Alzheimer’s disease": Table S3 - Modifications

### Sheet: Sheet1
Table S3: Custom modifications added for MetaMorpheus searches were of two types. DHAA conjugates were added as custom GPTMD modifications. DHAA-XLs were appended directly as entries in the xml-database at a specific residue of a specific protein.
Modification	Molecular Formula	Site
Glutathione on C	C10H15N3O6	Any C, all proteins (GPTMD)
Glutathione on S	C10H15N3O5S	Any S, all proteins (GPTMD)
Glutathione on T	C10H15N3O5S	Any T, all proteins (GPTMD)
Homocys on C	C4H7NO2	Any C, all proteins (GPTMD)
Homocys on S	C4H7NOS	Any S, all proteins (GPTMD)
Homocys on T	C4H7NOS	Any T, all proteins (GPTMD)
TCEP on C	C9H13O6P-S	Any C, all proteins (GPTMD)
TCEP on S	C9H13O5P	Any S, all proteins (GPTMD)
TCEP on T	C9H13O5P	Any T, all proteins (GPTMD)
DTT on C	C4H8O2S	Any C, all proteins (GPTMD)
DTT on T	C4H8OS2	Any T, all proteins (GPTMD)
DTT on S	C4H8OS2	Any S, all proteins (GPTMD)
IGSTENLK on C	C36H62N10O13	Tau C291
SPVVSGDTSPR on C	C45H74N14O17	Tau C291
CGSKDNIK on S	C34H59N11O12S1	Tau S262, S341, S396, S400, S404
CGSK on S	C14H26N5O5S1	Tau S262, S341, S396, S400, S404
IGSTENLKHQPGGGK on C	C64H106N21O21	Tau C291
SEKLDFK on C	C39H61N9O12	Tau C291
SEKLDFKDR on C	C49H78N14O16	Tau C291
GLSATVTGGQK on C	C42H73N13O15	PLP1 C109
TTICGK on S	C25H45N7O8S	PLP1 S114
TTICGK on T	C25H45N7O8S	PLP1 T116
THNSSLEYNIFEGMECR on C	C85H126N24O29S2	DPYSL2 C248
FCDYGK on C	C33H43N7O10	CNP C252
RPPGVLHCTTK on C	C52H87N17O14	CNP C257
VPEANSSWMDTVIR on C	C69H107N19O22S	DLAT C488
ASALACLK on S	C33H59N9O9S	DLAT S497
AGKPVICATQMLESMIK on C	C78H136N20O22S3	PKM C358
AEGSDVANAVLDGADCIMLSGETAK on T	C99H163N27O39S2	PKM T328
LAQENGWGVMVSHR on C	C68H104N22O21S1	ENO3 C357
VNQIGSVTEAIQACK on S	C65H111N19O22S	ENO2 S370
LAQSNGWGVMVSHR on C	C66H102N22O19S	ENO2 C357
LVFFAEDVGSNK on H	C61H90N14O18	APP S677
DAEFRHDSGYEVHHQK on S	C84H117N27O27	APP S697
HDSGYEVHHQK on S	C57H80N19O17	APP S697
THNSSLEYNIFEGMECR on S	C85H126N24O29S	CRMP2 S244, S507
IISNASCTTNCLAPLAK on H	C76H130N22O25S2	VDAC2 H284
SINAGGHK on T	C32H52N12O10	GAPDH T153
VPTANVSVVDLTCR on H	C64H109N19O21S1	VDAC2 H284
TAIFAFNISHVSNK on T	C71H107N19O19	GAPDH T237
DAVCTR on C	C25H45N9O9S	VWF C111
MADEAVCVGPAPTSK on T	C63H103N17O22S2	PCCA T441
IGAEVYHHLK on C	C54H81N15O14S-1	ENO3 C399
TGAPCR on H	C23H39N9O8	ENO3 H190
TGAPCRSER on H	C37H63N15O14	ENO3 H190
TLHPDLGTDKDKEQWK on C	C84H129N23O28S-1	CRMP2 C248
TLHPDLGTDKDK on C	C57H92N16O21S-1	CRMP2 C248
AITIANQTNCPLYITK on K	C78H128N20O24	LDHA K222
VCGSNLLSICK on T	C49H86N14O15S2	CRMP3 T246
AITIASQTNCPLYVTK on C	C78H128N20O24S1	PLP1 C152
THNSSLEYNIFEGMECR on T	C85H126N24O29S2	CRMP3 T246
GLYDGPVCEVSVTPK on T	C69H108N16O22S1	CRMP3 T246
IISNASCTTNCLAPLAK on T	C74H127N21O24S2	CRMP3 T246
AITIASQTNCPLYVTK on S	C76H125N19O23S1	GAPDH S151
VPTANVSVVDLTCR on H	C62H106N18O20S1	FBN1 H2770
LTIGEGQQHHLGGAK on T	C66H106N22O20	NEFM T268
TDISTALKEIR on H	C53H93N15O18	FGG H426
TDISTALK on H	C36H63N9O13	FGG H426
AITIANQTNCPLYITKVMSK on S	C99H166N26O30S2	NEFM S592
KVEEKSEEVATK on K	C58H99N15O22	CRMP2 K254
VEEKSEEVATK on K	C52H87N13O21	CRMP2 K254
VEEKSEEVATK on K	C58H99N15O22	CRMP2 S257
VEEKSEEVATK on S	C52H87N13O21	CRMP2 S257
VPEANSSWMoxDTVIR on C	C69H107N19O23S	DLAT C488
ASALACLK on T	C33H59N9O9S	DLAT T501
PGGGQVEVKSEKLDFK on C	C76H122N20O24	Tau C291
