## Supplementary material for "Discovery of dehydroamino acids and their crosslinks in Tau and other aggregating proteins of Alzheimer’s disease": Table S8 - PTMs v. NFT and SP

### Sheet: Sheet1
Table S8: Raw data used to generate the bar graph in Fig. 4C comparing eliminylated proteins to proteins found in NFTs and SPs.
			DHAAs		4-hydroxynonenal		HexNAcylation		Hydroxylation		Citrullination		Phosphorylation		Acetylation
	Totals		n = 184		n = 102		n = 118		n = 742		n = 299		n = 398		n = 971
	Proteins	Fraction	Proteins	Fraction	Proteins	Fraction	Proteins	Fraction	Proteins	Fraction	Proteins	Fraction	Proteins	Fraction	Proteins	Fraction
NFTs	437	-	100	0.54	47	0.46	45	0.38	235	0.32	99	0.33	115	0.29	203	0.21
SPs	555	-	111	0.6	54	0.53	61	0.52	293	0.39	114	0.38	140	0.35	248	0.26
Both Aggregates	375	-	91	0.5	42	0.41	39	0.33	188	0.25	80	0.27	98	0.25	137	0.14
